# Repurposing of Synaptonemal Complex Proteins for Kinetochores in Kinetoplastida

**DOI:** 10.1101/2021.02.06.430040

**Authors:** Eelco C. Tromer, Thomas A. Wemyss, Ross F. Waller, Bungo Akiyoshi

## Abstract

Chromosome segregation in eukaryotes is driven by a macromolecular protein complex called the kinetochore that connects centromeric DNA to microtubules of the spindle apparatus. Kinetochores in well-studied model eukaryotes consist of a core set of proteins that are broadly conserved among distant eukaryotic phyla. In contrast, unicellular flagellates of the class Kinetoplastida have a unique set of kinetochore components. The evolutionary origin and history of these kinetochores remains unknown. Here, we report evidence of homology between three kinetoplastid kinetochore proteins KKT16–18 and axial element components of the synaptonemal complex, such as the SYCP2:SYCP3 multimers found in vertebrates. The synaptonemal complex is a zipper-like structure that assembles between homologous chromosomes during meiosis to promote recombination. Using a sensitive homology detection protocol, we identify divergent orthologues of SYCP2:SYCP3 in most eukaryotic supergroups including other experimentally established axial element components, such as Red1 and Rec10 in budding and fission yeast, and the ASY3:ASY4 multimers in land plants. These searches also identify KKT16–18 as part of this rapidly evolving protein family. The widespread presence of the SYCP^2-3^ gene family in extant eukaryotes suggests that the synaptonemal complex was likely present in the last eukaryotic common ancestor. We found at least twelve independent duplications of the SYCP^2-3^ gene family throughout the eukaryotic tree of life, providing opportunities for new functional complexes to arise, including KKT16–18 in *Trypanosoma brucei*. We propose that kinetoplastids evolved their unique kinetochore system by repurposing meiotic components of the chromosome synapsis and homologous recombination machinery that were already present in early eukaryotes.
