## Supplementary material for "Repurposing of Synaptonemal Complex Proteins for Kinetochores in Kinetoplastida": Table S1

### Sheet: Sheet2
Primer name	sequence 5′-3′
BA509	GA GAATTC AATAATTTTGTTTAACTTTAAGAAGGAGATATACAT ATGGGCAGCAGCCATCATCATCATCATCACGGAGGT GATTTATTAGGAAGCCAAAT
BA510	ACTGACTG AAGCTT GGATCT TGTACATTA CAGCTGCATACTCGCCTCTG
BA511	GATCGATC TCTAGA AATAATTTTGTTTAACTTTAAGAAGGAGATATACAT ATGACCTGCGTAAAAGAGTT
BA512	ACTGACTG AGATCT GGATCT TGTACATTA TGTGCTAGCACCAGCCACCG
BA513	GATCGATC GGTACC AATAATTTTGTTTAACTTTAAGAAGGAGATATACAT ATGAAGTCTCGACAACCGAC
BA514	ACTGACTG ACGCGT GGATCT TGTACATTA ACAAATGCTTTGGTTACCCT
